# Single-cell RNA sequencing unveils intestinal eosinophil development and specialization

**DOI:** 10.1101/2021.10.27.466053

**Authors:** Alessandra Gurtner, Costanza Borrelli, Nicolás G. Núñez, Ignacio Gonzalez-Perez, Daniel Crepaz, Kristina Handler, Tomas Valenta, Konrad Basler, Burkhard Becher, Andreas E. Moor, Isabelle C. Arnold

## Abstract

Eosinophils are an integral part of the gastrointestinal (GI) immune system that contribute to homeostatic and inflammatory processes. Here, we investigated the existence of functional subsets that carry out specialized tasks in health and disease. We used single-cell transcriptomics and high-dimensional flow cytometry to delineate murine eosinophil subpopulations and their ontogenetic relationship in the steady state and during infection and inflammation. Profiling of eosinophils from bone marrow, blood, spleen and several GI tissues revealed five distinct subsets representing consecutive developmental and maturation stages across organs, each controlled by a specific set of transcription factors. Furthermore, we discovered a highly adapted PD-L1^+^CD80^+^ eosinophil subset in the GI tract, characterized by its immune regulatory properties, bactericidal activity upon challenge infection and tissue-protective function during inflammation. Our data provide a framework for the characterization of eosinophil subsets in GI diseases and highlight their crucial contribution to homeostasis, immune regulation and host defense.
