## Supplemental Data 1 for "Single-cell RNA sequencing unveils intestinal eosinophil development and specialization"

### Sheet: bonemarrowCR vs bonemarrow
Gene	p_val	avg_log2FC	pct.1	pct.2	p_val_adj
Gm45039	2.07629e-108	1.93334	0.455	0.007	8.24621e-104
CT010467.1	1.11259e-90	1.04465	0.972	0.783	4.41878e-86
S100a8	1.97824e-76	1.15788	0.854	0.497	7.85679e-72
S100a9	8.73783e-62	1.10398	0.963	0.777	3.47032e-57
Ngp	6.35847e-50	1.00488	0.944	0.71	2.52533e-45
Actb	1.76882e-44	0.51465	0.996	0.95	7.02503e-40
Ldha	9.81098e-43	0.808724	0.859	0.627	3.89653e-38
Lgals3	2.25931e-42	0.701333	0.933	0.749	8.97308e-38
Coro1a	1.16379e-41	0.472656	0.987	0.927	4.62211e-37
Klf2	1.28565e-39	1.59139	0.564	0.282	5.10608e-35
Rnh1	3.6265e-38	0.780468	0.654	0.349	1.4403e-33
Ddx3y	2.58979e-37	0.87445	0.176	0.002	1.02856e-32
Bri3	7.88542e-35	0.667881	0.633	0.325	3.13177e-30
Fnip2	1.51651e-34	0.819048	0.284	0.062	6.02298e-30
Hbb-bs	2.10462e-34	0.869419	0.182	0.01	8.35871e-30
Plin3	8.00716e-34	0.727875	0.614	0.34	3.18012e-29
Cotl1	1.36456e-33	0.621882	0.836	0.616	5.4195e-29
Slpi	5.57526e-33	0.740744	0.552	0.258	2.21427e-28
Anxa11	3.4605e-32	0.676548	0.74	0.484	1.37437e-27
Msmo1	4.13355e-32	0.82369	0.411	0.162	1.64168e-27
Msrb1	6.93659e-32	0.607265	0.803	0.55	2.75494e-27
Cyba	3.79945e-31	0.529817	0.899	0.752	1.50899e-26
Atp6v1e1	6.66229e-31	0.663833	0.674	0.394	2.64599e-26
Tyrobp	1.09301e-29	0.588269	0.701	0.432	4.34099e-25
Arap1	4.30179e-29	0.564276	0.631	0.336	1.7085e-24
Ldlr	5.89424e-29	0.636803	0.481	0.221	2.34096e-24
Rhob	7.37091e-29	0.74747	0.696	0.451	2.92743e-24
Arl4c	9.78649e-29	0.695074	0.576	0.307	3.8868e-24
Slc27a4	1.91669e-28	0.575872	0.701	0.424	7.61231e-24
Cfl1	2.49792e-28	0.46937	0.966	0.839	9.92076e-24
Fth1	7.08716e-28	0.828594	0.622	0.382	2.81474e-23
S100a6	9.24412e-28	0.569863	0.965	0.878	3.6714e-23
Ltf	2.0951e-27	0.650498	0.542	0.284	8.3209e-23
Arhgdia	2.12849e-27	0.619673	0.666	0.427	8.4535e-23
Cap1	2.38353e-27	0.542792	0.834	0.616	9.46643e-23
Hmox1	4.6333e-27	0.906571	0.264	0.072	1.84016e-22
Eif2s3y	5.98425e-27	0.587268	0.124	0	2.3767e-22
Csf2rb	9.39816e-27	0.623957	0.694	0.45	3.73257e-22
Lcn2	1.29604e-26	0.59609	0.544	0.293	5.14734e-22
Hlx	1.78499e-26	0.825357	0.286	0.09	7.08926e-22
Scd2	2.73207e-26	0.771047	0.28	0.087	1.08507e-21
Tmem189	7.8132e-26	0.614403	0.475	0.226	3.10309e-21
Fmnl1	2.11277e-25	0.542791	0.62	0.372	8.39108e-21
Hmgcs1	7.54688e-25	0.710948	0.305	0.11	2.99732e-20
Grn	1.03375e-24	0.465301	0.727	0.491	4.10564e-20
Gfod1	1.54315e-24	0.480311	0.632	0.38	6.12878e-20
Anxa2	2.76377e-24	0.547827	0.806	0.608	1.09766e-19
Fos	3.45043e-24	1.05122	0.342	0.142	1.37037e-19
Smim3	8.30899e-24	0.560188	0.675	0.433	3.3e-19
Pkm	1.18338e-23	0.461227	0.734	0.525	4.6999e-19
Plaur	1.1843e-23	0.662723	0.771	0.564	4.70357e-19
Atp6v0a1	5.60438e-23	0.405495	0.369	0.153	2.22584e-18
Cyp51	6.85979e-23	0.690041	0.393	0.186	2.72443e-18
Ets2	1.28117e-22	0.914244	0.281	0.104	5.08829e-18
Por	1.28981e-22	0.499965	0.501	0.266	5.12259e-18
Pnpla7	2.48753e-22	0.411461	0.61	0.363	9.87946e-18
Idi1	6.94365e-22	0.531962	0.264	0.088	2.75774e-17
Nrros	7.42229e-22	0.407573	0.721	0.501	2.94784e-17
Calm2	9.96127e-22	0.550412	0.613	0.385	3.95622e-17
Apbb1ip	1.34667e-21	0.415954	0.635	0.398	5.34842e-17
Lcp1	1.67181e-21	0.367723	0.966	0.872	6.63978e-17
Gnai2	2.94547e-21	0.38717	0.855	0.637	1.16982e-16
Igha	3.29979e-21	0.599329	0.146	0.022	1.31054e-16
Leng8	3.76522e-21	0.382495	0.713	0.492	1.49539e-16
Insig1	5.80007e-21	0.488814	0.171	0.035	2.30355e-16
Litaf	5.95148e-21	0.613361	0.579	0.356	2.36369e-16
Myl6	8.08198e-21	0.385032	0.967	0.871	3.20984e-16
Slc7a11	8.87989e-21	0.672981	0.432	0.226	3.52674e-16
Cnppd1	9.74574e-21	0.476417	0.47	0.253	3.87062e-16
Gabarap	1.50192e-20	0.425084	0.832	0.636	5.96504e-16
Actg1	1.70544e-20	0.390922	0.985	0.925	6.77333e-16
Aldoa	1.81296e-20	0.374202	0.951	0.828	7.20037e-16
H1f2	1.84733e-20	1.1687	0.532	0.341	7.33686e-16
Adipor1	2.4315e-20	0.47332	0.575	0.345	9.65696e-16
Inpp5d	1.75163e-19	0.557845	0.467	0.25	6.95677e-15
Atg7	1.76327e-19	0.500452	0.32	0.134	7.003e-15
Igkc	1.96001e-19	0.460239	0.445	0.237	7.78438e-15
Ywhaz	2.29306e-19	0.413429	0.844	0.65	9.10712e-15
Ndst1	4.36028e-19	0.634787	0.54	0.333	1.73173e-14
H2bc4	4.96786e-19	1.24098	0.314	0.146	1.97303e-14
Entpd1	5.12836e-19	0.553685	0.3	0.12	2.03678e-14
Metrnl	9.39422e-19	0.472857	0.255	0.092	3.73101e-14
Fxyd5	9.86909e-19	0.5135	0.675	0.468	3.91961e-14
Cebpb	1.87474e-18	0.736504	0.8	0.629	7.44571e-14
Cox4i1	2.42527e-18	0.396475	0.684	0.469	9.63221e-14
Zfp36	2.95917e-18	0.5694	0.732	0.522	1.17527e-13
Rab7	3.01273e-18	0.383078	0.594	0.373	1.19653e-13
Cxcr4	3.98279e-18	0.488753	0.737	0.554	1.5818e-13
Ski	4.86425e-18	0.493447	0.458	0.257	1.93188e-13
Chst12	5.05061e-18	0.383119	0.479	0.273	2.0059e-13
Fcer1g	1.03472e-17	0.376598	0.835	0.661	4.1095e-13
Pycard	1.3976e-17	0.483885	0.353	0.174	5.5507e-13
Thbs1	1.47689e-17	1.03015	0.42	0.241	5.86561e-13
Npc1	2.4513e-17	0.388534	0.279	0.113	9.73558e-13
Rps14	2.77234e-17	0.363696	0.854	0.675	1.10106e-12
Mpp1	4.54598e-17	0.469058	0.434	0.241	1.80548e-12
Gadd45a	5.97278e-17	0.506115	0.663	0.468	2.37215e-12
Gpsm3	5.98214e-17	0.393773	0.591	0.384	2.37587e-12
Tle3	8.37994e-17	0.411965	0.522	0.317	3.32818e-12
Tent5c	1.14157e-16	0.389956	0.442	0.245	4.53387e-12
Rab11a	1.55933e-16	0.404944	0.775	0.581	6.19303e-12
Csrnp1	1.65962e-16	0.659528	0.238	0.094	6.59135e-12
Pfdn5	1.73177e-16	0.380538	0.467	0.272	6.8779e-12
Septin1	1.73735e-16	0.415231	0.688	0.501	6.90005e-12
Klhdc4	1.76763e-16	0.516781	0.242	0.095	7.02032e-12
Fis1	1.94827e-16	0.438277	0.626	0.422	7.73774e-12
Csf2rb2	1.97701e-16	0.574894	0.262	0.11	7.85188e-12
Iglc1	2.15336e-16	0.556176	0.102	0.011	8.55228e-12
Btg1	2.43611e-16	0.441706	0.693	0.492	9.67526e-12
Actn1	2.90566e-16	0.371684	0.455	0.252	1.15401e-11
Cox7a2l	3.20255e-16	0.447561	0.552	0.353	1.27193e-11
Fosl2	3.29711e-16	0.623516	0.38	0.202	1.30948e-11
Ifitm2	4.1581e-16	0.607263	0.526	0.337	1.65143e-11
Junb	5.19313e-16	0.960395	0.666	0.501	2.0625e-11
Mmp9	6.16596e-16	0.515272	0.255	0.105	2.44887e-11
Sh3bp5	7.49341e-16	0.424349	0.555	0.358	2.97608e-11
P2ry10	8.04007e-16	0.530711	0.252	0.106	3.19319e-11
Xpo6	1.53405e-15	0.365905	0.401	0.224	6.09263e-11
Tnfaip3	1.62002e-15	0.565374	0.233	0.092	6.43407e-11
Slc2a1	1.69937e-15	0.373703	0.285	0.129	6.74922e-11
Sub1	1.71066e-15	0.366169	0.659	0.457	6.79404e-11
Irak2	1.72292e-15	0.481191	0.203	0.072	6.84276e-11
Stk40	2.12904e-15	0.450563	0.351	0.177	8.45571e-11
Ftl1	2.17007e-15	0.516742	0.415	0.241	8.61864e-11
Ubald1	2.43158e-15	0.504622	0.333	0.166	9.65726e-11
Per1	3.3022e-15	0.572145	0.265	0.118	1.3115e-10
Hmgcr	3.98355e-15	0.467717	0.253	0.111	1.58211e-10
Srebf1	4.58697e-15	0.51005	0.257	0.112	1.82176e-10
Capn2	4.70151e-15	0.426728	0.352	0.184	1.86725e-10
Arrdc3	5.9339e-15	0.509484	0.285	0.134	2.35671e-10
Creg1	6.68646e-15	0.384282	0.622	0.411	2.65559e-10
Selplg	8.78413e-15	0.425967	0.468	0.279	3.4887e-10
Nceh1	1.29794e-14	0.500101	0.2	0.074	5.15491e-10
Lamp1	1.35738e-14	0.393985	0.698	0.508	5.39096e-10
Fdft1	1.93914e-14	0.44162	0.182	0.063	7.70147e-10
Mvd	2.45413e-14	0.364031	0.169	0.054	9.74681e-10
Ncbp1	3.34001e-14	0.391549	0.271	0.128	1.32652e-09
Nek6	5.87652e-14	0.38588	0.171	0.057	2.33392e-09
Cat	6.89442e-14	0.452565	0.412	0.24	2.73819e-09
Sqstm1	7.84965e-14	0.41537	0.746	0.573	3.11757e-09
Abcg1	1.24458e-13	0.36804	0.334	0.18	4.94298e-09
Capg	1.60747e-13	0.383602	0.427	0.25	6.38421e-09
Rps15	2.93947e-13	0.378246	0.728	0.547	1.16744e-08
Ddit4	3.19158e-13	0.465368	0.214	0.09	1.26757e-08
Pacs1	3.36609e-13	0.401216	0.208	0.086	1.33687e-08
Stx11	3.92424e-13	0.550754	0.352	0.197	1.55855e-08
Glrx	4.77689e-13	0.505564	0.366	0.209	1.89719e-08
Serpinb2	5.27579e-13	0.392428	0.669	0.505	2.09533e-08
Sephs2	5.70225e-13	0.485036	0.269	0.134	2.26471e-08
9830107B12Rik	6.25357e-13	0.43062	0.275	0.134	2.48367e-08
Arfgef2	1.09608e-12	0.411228	0.175	0.065	4.3532e-08
D8Ertd738e	1.15322e-12	0.452416	0.366	0.211	4.58011e-08
Ubap1	1.21978e-12	0.473178	0.252	0.119	4.84448e-08
Ifitm6	1.23075e-12	0.474143	0.668	0.49	4.88804e-08
Rabac1	1.52856e-12	0.37235	0.28	0.139	6.07084e-08
Cstb	2.20004e-12	0.446631	0.416	0.251	8.73769e-08
Dnmt1	2.8697e-12	0.443893	0.333	0.195	1.13973e-07
Ppp1r15a	3.18143e-12	0.581643	0.242	0.118	1.26354e-07
Abr	3.25225e-12	0.425896	0.153	0.054	1.29166e-07
Sipa1	3.57355e-12	0.372191	0.284	0.147	1.41927e-07
Dusp1	3.92596e-12	0.389431	0.406	0.242	1.55924e-07
Msra	4.31007e-12	0.373832	0.391	0.233	1.71179e-07
Ip6k1	4.41097e-12	0.393932	0.285	0.146	1.75186e-07
Osm	6.28792e-12	0.471516	0.372	0.217	2.49731e-07
Mien1	8.52465e-12	0.386777	0.338	0.192	3.38565e-07
Cyp11a1	1.10579e-11	0.48428	0.593	0.425	4.39177e-07
Mfsd5	1.27347e-11	0.363233	0.538	0.365	5.0577e-07
Bcl2l11	1.81117e-11	0.553699	0.165	0.065	7.19326e-07
Herpud1	3.12478e-11	0.36931	0.913	0.791	1.24104e-06
Lmna	4.99475e-11	0.367184	0.502	0.34	1.98372e-06
Mkrn1	6.18567e-11	0.38857	0.302	0.168	2.4567e-06
Socs2	6.78369e-11	0.413886	0.204	0.094	2.69421e-06
Slc3a2	8.46791e-11	0.377821	0.417	0.277	3.36311e-06
Sde2	8.82229e-11	0.457484	0.189	0.084	3.50386e-06
Dcaf7	1.06269e-10	0.438245	0.321	0.187	4.22059e-06
Reps2	1.06617e-10	0.377492	0.255	0.132	4.2344e-06
Hmox2	1.10993e-10	0.365132	0.209	0.098	4.40821e-06
Sik1	1.14655e-10	0.46697	0.158	0.062	4.55364e-06
Rftn1	1.23412e-10	0.374714	0.166	0.068	4.90143e-06
Cyb5a	1.58471e-10	0.381186	0.436	0.288	6.29383e-06
Ero1l	2.83889e-10	0.380465	0.566	0.414	1.12749e-05
Trub2	2.86427e-10	0.372549	0.201	0.095	1.13757e-05
Cdkn1a	5.60036e-10	0.478957	0.322	0.197	2.22424e-05
Klhl21	8.61088e-10	0.397447	0.111	0.035	3.4199e-05
Mmp8	9.41295e-10	0.428035	0.129	0.047	3.73845e-05
Nqo1	1.32311e-09	0.366995	0.114	0.039	5.25486e-05
Gpr132	2.39655e-09	0.406059	0.175	0.081	9.51815e-05
Lmnb1	2.69835e-09	0.419522	0.661	0.521	0.000107168
Gm49980	1.1905e-08	0.394956	0.139	0.061	0.000472821
Nr4a1	4.04399e-08	0.620274	0.123	0.05	0.00160611
Vegfa	4.29263e-07	0.492794	0.165	0.088	0.0170486
Hdc	7.38196e-07	0.566593	0.74	0.618	0.0293182
Ifitm1	1.27038e-06	0.368323	0.512	0.381	0.0504545
Mat2a	8.58903e-05	0.367704	0.31	0.232	1
Hspa1a	0.000273944	1.24147	0.141	0.088	1
Vps37b	0.000394559	0.443251	0.173	0.116	1
H1f0	0.00183264	0.587163	0.478	0.414	1
Gm8113	0.198441	0.480919	0.423	0.413	1
Gata2	0.39724	0.45813	0.272	0.265	1
Hspa1b	0.703976	0.514885	0.183	0.174	1

### Sheet: bloodCR vs blood
Gene	p_val	avg_log2FC	pct.1	pct.2	p_val_adj
Ngp	7.52905e-66	2.01363	0.768	0.281	2.99024e-61
Fosb	3.56232e-64	1.82121	0.578	0.144	1.41481e-59
Jund	2.28723e-62	1.58779	0.926	0.605	9.08397e-58
Septin1	2.41221e-55	1.37893	0.63	0.192	9.58031e-51
CT010467.1	2.68177e-51	1.09405	0.899	0.547	1.06509e-46
S100a9	9.92122e-49	1.21427	0.864	0.423	3.94031e-44
Ltb	2.39553e-48	1.2941	0.523	0.141	9.51407e-44
Coro1a	3.51693e-48	0.958614	0.956	0.743	1.39678e-43
S100a8	9.66696e-46	1.03184	0.684	0.253	3.83933e-41
Zfp36	1.25544e-45	1.33017	0.721	0.316	4.98612e-41
Actb	4.97884e-44	0.59575	0.998	0.915	1.9774e-39
Sun2	1.29829e-40	1.07878	0.649	0.25	5.15629e-36
Retnlg	2.94617e-40	2.29337	0.637	0.309	1.1701e-35
Itgal	5.87168e-37	1.14719	0.422	0.115	2.332e-32
Slc44a2	1.07676e-34	1.24247	0.373	0.096	4.27645e-30
Anxa2	2.22363e-33	1.25507	0.427	0.133	8.83137e-29
Limd2	2.04702e-32	0.951274	0.615	0.258	8.12996e-28
Rara	2.30679e-32	0.921502	0.516	0.18	9.16164e-28
Actg1	4.32379e-32	0.817218	0.921	0.769	1.71724e-27
Gm26532	7.42491e-32	1.41708	0.19	0.021	2.94888e-27
Cyp4f18	1.71491e-30	0.752422	0.872	0.55	6.81096e-26
Alox5ap	8.50734e-30	0.640126	0.973	0.786	3.37877e-25
Lcp1	3.00525e-29	0.82185	0.825	0.521	1.19356e-24
S100a6	3.34224e-29	0.923866	0.916	0.747	1.32741e-24
Flot1	1.76608e-28	0.799836	0.583	0.241	7.01414e-24
Msrb1	5.31689e-28	0.91049	0.523	0.204	2.11166e-23
Actn1	6.14713e-28	1.12816	0.195	0.029	2.44139e-23
Slpi	1.0775e-27	1.12355	0.333	0.096	4.27941e-23
Arap1	8.5797e-27	0.67943	0.459	0.161	3.40751e-22
Arhgap9	1.13903e-26	0.829919	0.306	0.08	4.52375e-22
Ndst1	1.32531e-26	0.844885	0.398	0.129	5.2636e-22
Ly6e	1.65727e-26	0.866822	0.546	0.234	6.58201e-22
Vasp	3.2362e-25	0.675144	0.731	0.387	1.28529e-20
Selplg	4.52542e-25	0.784648	0.4	0.138	1.79731e-20
Tpt1	7.27719e-25	0.667117	0.886	0.624	2.89021e-20
Dok2	1.93817e-24	0.712499	0.37	0.122	7.69765e-20
Rplp1	9.82702e-24	0.691696	0.906	0.661	3.9029e-19
Acap1	1.27369e-23	0.753279	0.296	0.084	5.05858e-19
H2-D1	2.34294e-23	0.558589	0.978	0.805	9.30521e-19
Arhgef1	3.24881e-23	0.654547	0.756	0.4	1.2903e-18
Eef2	6.82382e-23	0.728984	0.526	0.227	2.71015e-18
Rpl38	8.10453e-23	0.741605	0.523	0.225	3.21879e-18
Myl12b	9.01357e-23	0.733066	0.677	0.34	3.57983e-18
Kdm6b	1.34024e-22	0.677862	0.464	0.189	5.32288e-18
Rps9	1.73099e-22	0.650802	0.82	0.547	6.87478e-18
Grk2	3.34116e-22	0.579537	0.881	0.546	1.32698e-17
Gpi1	7.55079e-22	0.654055	0.743	0.413	2.99887e-17
Rps12	7.99908e-22	0.77905	0.43	0.168	3.17691e-17
Ear1	3.27077e-21	1.59165	0.516	0.277	1.29902e-16
Rhog	4.67214e-21	0.605001	0.538	0.239	1.85559e-16
Fau	4.84497e-21	0.651463	0.802	0.489	1.92423e-16
Adss	5.25235e-21	0.65888	0.44	0.179	2.08602e-16
Cdc42se1	5.65222e-21	0.681691	0.43	0.172	2.24484e-16
Rps15	7.1414e-21	0.729807	0.467	0.197	2.83628e-16
Alox15	1.64794e-20	0.788147	0.76	0.472	6.54496e-16
Ckap4	3.41573e-20	0.585579	0.625	0.325	1.35659e-15
Lcn2	4.21998e-20	0.697195	0.343	0.12	1.67601e-15
Adipor1	4.34749e-20	0.801033	0.326	0.115	1.72665e-15
Ripor2	5.68544e-20	0.642844	0.462	0.196	2.25803e-15
Hip1r	8.6154e-20	0.680114	0.267	0.08	3.42169e-15
Cnn2	1.12713e-19	0.572562	0.691	0.381	4.47651e-15
Stk17b	1.57498e-19	0.500259	0.533	0.239	6.25519e-15
Adpgk	1.591e-19	0.695186	0.207	0.051	6.31881e-15
Pnpla7	2.11738e-19	0.571938	0.311	0.105	8.40938e-15
Tcp11l2	3.72237e-19	0.704186	0.363	0.138	1.47838e-14
Rps27a	3.92474e-19	0.647279	0.642	0.343	1.55875e-14
Lgals3	4.76896e-19	0.525505	0.733	0.411	1.89404e-14
Fgr	5.46152e-19	0.785692	0.289	0.095	2.1691e-14
Fmnl1	6.24314e-19	0.751418	0.341	0.124	2.47952e-14
Ncf2	6.53905e-19	0.589174	0.62	0.314	2.59705e-14
S100a11	9.08694e-19	0.573525	0.825	0.528	3.60897e-14
Grina	1.10516e-18	0.563815	0.602	0.307	4.38923e-14
Rps14	2.26256e-18	0.641561	0.62	0.333	8.98597e-14
Cox7a2l	3.04313e-18	0.674599	0.328	0.122	1.20861e-13
Siglece	7.48864e-18	0.79385	0.24	0.072	2.97419e-13
Arhgap45	9.45554e-18	0.562091	0.541	0.257	3.75536e-13
Rpl34	1.09929e-17	0.744524	0.417	0.183	4.36594e-13
Rpl18a	1.31527e-17	0.554248	0.378	0.146	5.22371e-13
Klf5	1.45155e-17	0.824237	0.23	0.069	5.76498e-13
Rpl31	1.45594e-17	0.668882	0.437	0.193	5.7824e-13
Anxa11	1.84476e-17	0.576318	0.494	0.229	7.32664e-13
Fos	1.95514e-17	0.826943	0.267	0.09	7.76505e-13
Ifitm6	1.97824e-17	0.881794	0.235	0.073	7.85679e-13
Rps13	2.12762e-17	0.559195	0.689	0.386	8.45006e-13
Rplp2	2.34894e-17	0.553555	0.805	0.523	9.32903e-13
1600014C10Rik	3.14572e-17	0.591052	0.23	0.068	1.24936e-12
Bri3bp	3.7909e-17	0.714044	0.314	0.117	1.50559e-12
Ier2	4.05387e-17	0.669113	0.289	0.102	1.61003e-12
Ltf	5.15078e-17	0.659948	0.323	0.124	2.04568e-12
Rcsd1	6.70144e-17	0.577695	0.393	0.164	2.66154e-12
Plp2	7.07776e-17	0.665381	0.123	0.02	2.811e-12
AB124611	8.49716e-17	0.5325	0.617	0.328	3.37473e-12
Tkt	8.67735e-17	0.596098	0.56	0.292	3.4463e-12
Rab11a	1.072e-16	0.559689	0.422	0.181	4.25754e-12
Sidt2	1.15327e-16	0.558954	0.205	0.057	4.58031e-12
Mrtfa	1.61558e-16	0.628389	0.185	0.048	6.41645e-12
Rplp0	1.68878e-16	0.557264	0.649	0.355	6.70715e-12
Fis1	3.13187e-16	0.51592	0.543	0.273	1.24385e-11
Ltb4r1	3.67819e-16	0.657312	0.232	0.073	1.46083e-11
Cxcl2	4.95734e-16	0.844929	0.151	0.033	1.96886e-11
Lta4h	7.58434e-16	0.584344	0.358	0.149	3.0122e-11
Myo1f	8.43113e-16	0.507875	0.444	0.203	3.34851e-11
Sbf1	9.71193e-16	0.533623	0.163	0.039	3.85719e-11
Tmc6	1.44512e-15	0.617127	0.207	0.063	5.73943e-11
Plaur	1.66693e-15	0.547482	0.516	0.262	6.62038e-11
Anxa1	2.55093e-15	0.721562	0.274	0.101	1.01313e-10
Rps5	2.57551e-15	0.526725	0.815	0.58	1.02289e-10
Lamtor4	3.05712e-15	0.71841	0.321	0.131	1.21416e-10
Rps21	3.1279e-15	0.500128	0.672	0.37	1.24228e-10
Rbm3	3.9953e-15	0.538183	0.378	0.165	1.58677e-10
Rogdi	4.27066e-15	0.537231	0.289	0.109	1.69614e-10
Gm26384	4.67041e-15	0.468013	0.42	0.189	1.8549e-10
Ankrd13a	5.26062e-15	0.604477	0.247	0.087	2.08931e-10
Rpl37a	6.16007e-15	0.550257	0.519	0.262	2.44654e-10
Dbnl	6.84613e-15	0.462471	0.605	0.321	2.71901e-10
Leng8	6.84845e-15	0.58538	0.425	0.2	2.71993e-10
Perp	8.68663e-15	0.487349	0.146	0.034	3.44998e-10
Mapk3	8.88213e-15	0.525169	0.632	0.356	3.52763e-10
Eif3f	9.64475e-15	0.636644	0.198	0.06	3.83051e-10
Npc2	1.03714e-14	0.558019	0.346	0.147	4.1191e-10
Kctd20	1.08247e-14	0.498584	0.412	0.186	4.29915e-10
Cd63	1.15848e-14	0.531249	0.341	0.144	4.60102e-10
Pfdn5	1.17047e-14	0.661394	0.314	0.129	4.64865e-10
Lipg	1.27281e-14	0.780583	0.119	0.023	5.05509e-10
Anxa6	1.29551e-14	0.566414	0.523	0.276	5.14526e-10
Rnh1	1.39856e-14	0.50839	0.237	0.082	5.55454e-10
Dnm2	1.61165e-14	0.476522	0.336	0.141	6.40084e-10
Myo1g	1.65493e-14	0.559149	0.351	0.153	6.57271e-10
Ppp2r5a	1.86889e-14	0.464696	0.402	0.18	7.4225e-10
Junb	2.26707e-14	0.53151	0.793	0.528	9.00391e-10
Cap1	3.39061e-14	0.470421	0.664	0.375	1.34662e-09
Gm11478	4.162e-14	0.570441	0.262	0.098	1.65298e-09
E2f2	4.20949e-14	0.522826	0.111	0.02	1.67184e-09
Xpo6	4.33321e-14	0.470254	0.202	0.064	1.72098e-09
Rac2	4.47251e-14	0.469115	0.795	0.529	1.7763e-09
Rpl9	4.61557e-14	0.565638	0.306	0.125	1.83312e-09
Rps3	5.05201e-14	0.552007	0.442	0.215	2.00646e-09
Ap2s1	5.35227e-14	0.510683	0.331	0.139	2.12571e-09
Tyrobp	7.77682e-14	0.535642	0.519	0.273	3.08864e-09
Rpl37	8.02932e-14	0.532173	0.333	0.143	3.18893e-09
Uqcrh	1.33912e-13	0.484243	0.415	0.198	5.31846e-09
H2-K1	1.67111e-13	0.598108	0.815	0.567	6.637e-09
Kctd10	1.88249e-13	0.580385	0.267	0.104	7.47651e-09
Creg1	1.89156e-13	0.485453	0.469	0.236	7.51253e-09
Capg	1.98377e-13	0.628965	0.272	0.108	7.87875e-09
Sp140	2.47585e-13	0.481105	0.165	0.047	9.83309e-09
Lair1	3.13454e-13	0.611602	0.143	0.037	1.24491e-08
Alas1	3.7854e-13	0.595569	0.153	0.042	1.50341e-08
Ear6	6.22457e-13	1.15589	0.593	0.403	2.47215e-08
Rack1	6.33216e-13	0.519518	0.412	0.2	2.51488e-08
Rps16	6.99846e-13	0.466422	0.326	0.142	2.77951e-08
Rpl4	8.27147e-13	0.493801	0.351	0.159	3.2851e-08
Nadk	9.06428e-13	0.511869	0.198	0.066	3.59997e-08
Igkc	1.04967e-12	0.600542	0.22	0.08	4.16888e-08
Ypel3	1.12181e-12	0.506961	0.556	0.312	4.45537e-08
Eef1b2	1.15562e-12	0.564469	0.306	0.134	4.58966e-08
Ppp1r15a	1.17735e-12	0.507524	0.259	0.102	4.67597e-08
Ear2	1.70441e-12	0.890799	0.343	0.171	6.76923e-08
Twf2	1.73454e-12	0.581789	0.215	0.078	6.88891e-08
Lypla2	1.89548e-12	0.466283	0.306	0.129	7.5281e-08
Gyg	1.94512e-12	0.574672	0.272	0.113	7.72523e-08
Ube2h	2.6767e-12	0.539484	0.333	0.153	1.06308e-07
Rps20	2.68909e-12	0.492625	0.464	0.244	1.068e-07
Itgb3	3.15991e-12	0.52902	0.314	0.141	1.25499e-07
Gsk3a	3.46309e-12	0.596491	0.23	0.088	1.3754e-07
Mical1	3.72729e-12	0.679604	0.116	0.027	1.48033e-07
Rgs14	4.66526e-12	0.466931	0.358	0.169	1.85285e-07
Rps15a	4.70495e-12	0.480156	0.252	0.101	1.86862e-07
Hdc	5.13635e-12	0.634564	0.225	0.086	2.03995e-07
Fth1	6.09584e-12	0.491758	0.388	0.192	2.42103e-07
Def6	8.52477e-12	0.522133	0.244	0.097	3.3857e-07
Tent5c	8.82849e-12	0.53372	0.19	0.066	3.50632e-07
Glipr1	9.16229e-12	0.504616	0.148	0.044	3.63889e-07
Klf2	1.14329e-11	0.541788	0.802	0.579	4.54069e-07
Entpd1	2.03031e-11	0.487173	0.2	0.074	8.06358e-07
Ccdc88b	2.36065e-11	0.468415	0.146	0.044	9.37557e-07
Ldb1	3.14783e-11	0.516405	0.212	0.081	1.25019e-06
Rpl23a	3.55674e-11	0.473865	0.291	0.131	1.41259e-06
Jun	5.04689e-11	0.757494	0.212	0.086	2.00442e-06
Rabac1	8.42462e-11	0.567181	0.198	0.076	3.34592e-06
Camp	1.19766e-10	0.488341	0.193	0.073	4.75663e-06
Eid1	1.33024e-10	0.54065	0.163	0.056	5.2832e-06
Ly6c2	1.40993e-10	0.471401	0.378	0.2	5.59968e-06
Gm6023	1.50356e-10	0.480997	0.119	0.032	5.97155e-06
Txn2	3.37494e-10	0.557535	0.143	0.046	1.34039e-05
Spn	3.66365e-10	0.466407	0.205	0.082	1.45505e-05
Ctsh	3.81787e-10	0.467721	0.22	0.092	1.5163e-05
Prg3	5.00312e-10	0.593852	0.242	0.107	1.98704e-05
Sytl1	6.46302e-10	0.520496	0.153	0.053	2.56685e-05
Nop53	1.1357e-09	0.513108	0.146	0.05	4.51055e-05
1810058I24Rik	1.45687e-09	0.483519	0.188	0.075	5.7861e-05
Pmaip1	1.72296e-09	0.472766	0.222	0.096	6.8429e-05
Ehd1	2.09078e-09	0.48293	0.2	0.083	8.30374e-05
Anapc2	2.93962e-09	0.466221	0.178	0.07	0.00011675
Glrx	3.99022e-09	0.591978	0.123	0.04	0.000158476
Zbtb7b	6.03105e-09	0.480178	0.143	0.052	0.000239529
Rapgef1	1.27827e-08	0.468411	0.109	0.033	0.00050768
Rnf167	1.18127e-07	0.459539	0.148	0.06	0.00469153
Prg2	1.59642e-05	0.798896	0.985	0.996	0.634033
Epx	0.0599683	0.470809	0.422	0.337	1
