## Supplementary material for "Single-cell RNA sequencing unveils intestinal eosinophil development and specialization": Table S2. List of genes used to define scores and signatures, with respective references.

### Sheet: Sheet1
SCORE	GENES	REFERENCE
Cell cycle	CellCycleScoring function in Seurat	Nestorowa et al, 2016
Stemness	"Orc1l", "Impdh2", "Cct5", "Nap1l1", "Ccnd2", "Smo", "Mcm4", "Mcm5", "Hells", "Hnrnpa2b1", "Cct8", "Col18a1", "Sfrs3", "Rrm2", "Bub1", "Ncl", "Kpna2", "Shmt1", "Ipo5", "Ruvbl1", "Shroom3", "Dnahc11", "Cdc6", "Ttk", "Cks2", "Mcm2", "Fignl1", "Dph5", "Cdt1", "Cct3", "Eya2", "Pcna", "Set", "Prps1", "Fbl", "Dtymk", "Ssbp1", "Depdc6", "Top2a", "Csrp2"	from Koeva et al, 2011
Granulopoiesis	"Prg2","Prg3", "Epx", "Ear6", "Ear1", "Ear2"	This study
Immune regulatory score	"Icosl", "Cd274", "Cd80", "Cd9"	This study
Antimicrobial signature	"S100a8", "S100a9", "Gbp2", "Prg2", "Epx", "Ear1", "Ear2", "Ear6", "Gbp7", "Ltf", "Lcn2", "Lyz2", "Irgm1", "Camp", "Adam17", "Serpine1", "H2-D1", "H2-T23", "H2-Q7"	This study
IFN-g regulated antimicrobial signature	"Irgm1", "Camp", "Adam17", "Serpine1", "H2-D1", "H2-T23", "H2-Q7"	This study
Antigen processing and presentation via MHC-I	"H2-D1", "H2-Q7", "H2-K1", "H2-T23", "H2-Q4", "Tap1", "Tapbp", "B2m" , "Psmb8" , "Psme1", "Psmb9", "Calr" , "Psmb10", "Ncf1" , "Fcer1g"	This study
IFN-g signature	Ccl9, "Cxcl9", "Cxcl10", "Cd274", "Gbp2", "Irf1", "H2-D1", "H2-Q4", "H2-Q7", "H2-K1", "Gbp7", "Stat1", "Irgm1", "B2m", "Irf9", "Ifitm3", "H2-T23", "Icam1", "Jak2", "Irf2", "Ifngr2"	This study
Apoptosis	GO_BP_APOPTOTIC PROCESS	Gene Ontology
