## Supplementary material for "Single-cell RNA sequencing unveils intestinal eosinophil development and specialization": Table S3. List of antibodies (antigen, clone, fluorochrome, dilution and manufacturer) used for high dimensional spectral flow cytometric analysis.

### Sheet: Sheet2
Antigen	Clone	Fluorochrome	Dilution	Manufacturer
Aqua Zombie		Live dead	0.002	BioLegend
CD1632	93	BV510	0.005	BioLegend
IL33R	DJ8	Alexa Fluor 488	0.01	mdbioproduct
CD41	MWReg30	Alexa Fluor 700	0.00333333	BioLegend
CD31	390	APC-Fire 750	0.005	BioLegend
MHCII	M5/114.15.2	BB700	0.00166666	BD
CD45	30-F11	BUV395	0.002	BD
CD24	M1/69	BUV496	0.002	BD
Ly6G	1A8	BUV563	0.00166667	BD
CD11b	M1/70	BUV661	0.002	BD
CD80	16-10A1	BUV737	0.01	BD
CD49D	R1-2	BUV805	0.01	BD
SIGLECF	E50-2440	BV421	0.005	BD
SCA1	D7	BV605	0.01	BioLegend
CD9	KMC8	BV650	0.01	BD
CD54	3E2	BV711	0.01	BD
CLEC12A	5D3	PE	0.01	BioLegend
CD44	IM7	PE-Cy5	0.00125	BioLegend
CD11C	N418	PE-Cy5.5	0.002	eBioscience
CD95	JO2	PE-Cy7	0.01	BD
CD63	NVG-2	PE-Dazzle594	0.01	BioLegend
PDL1	MIH5	SuperBright 780	0.01	eBioscience
